# A Liver-Targeted Copper Supplement Reduces Metabolic Dysfunction-Associated Liver Steatosis by Increasing Lipolysis and Fatty Acid Oxidation

**DOI:** 10.64898/2026.05.18.725917

**Authors:** Jaehee Kim, Vanha N. Pham, Timothy A. Su, Irene Liparulo, Diyala S. Shihadih, Tong Xiao, Xiao Xie, Yuichi Aki, Aidan T. Pezacki, Wendy Cao, James A. Olzmann, Joshua D. Rabinowitz, Andreas Stahl, Christopher J. Chang

## Abstract

Metabolic-associated steatotic liver disease (MASLD) is a prevalent liver disease driven by complex dysregulation of hepatic lipid metabolism. Here we show that copper deficiency is a nutrient vulnerability in steatotic liver disease and that selective liver-targeted copper supplementation can reduce excess lipid accumulation. Analysis of steatotic patient and mouse tissues identify widespread alterations in hepatic copper homeostasis markers. Integrated multi-omics analyses reveal that copper induces lipolysis of PLIN2-containing lipid droplets while lipid importer CD36 is downregulated. We show that copper inhibits cAMP hydrolase activity of PDE3B, thus activating PKA-mediated HSL and AMPK activation upstream of lipolysis. Fatty acids liberated through lipolysis are subsequently degraded via enhanced mitochondrial fatty acid oxidation, supported by energetic rewiring toward oxidative phosphorylation (OXPHOS) with increased copper-dependent complex IV and SOD1 activity. Our findings establish a multi-pronged mechanism by which hepatic copper supplementation coordinately regulates lipid metabolism in response to steatosis and unveils a therapeutic metallomedicine strategy to rewire lipid regulation.

**Summary:** Liver-targeted copper supplementation reduces diet-induced liver steatosis by dual activation of lipolysis and fatty acid degradation pathways.

**Graphical abstract:** 
