## Supplementary material for "A Liver-Targeted Copper Supplement Reduces Metabolic Dysfunction-Associated Liver Steatosis by Increasing Lipolysis and Fatty Acid Oxidation": Table S6

### Sheet: proteomics
Pathways	Counts	pathway size	input list size	background size	Enrichment ratio	pvalue	p.adjust	Genes
Metabolism	31	2181	183	1188	0.0922723	0.00861027	0.317965	PON3;ECI1;GSTT1;PYGL;PSMD6;LDHA;ALDH2;BPNT1;CD36;DECR2;LHPP;CYB5B;GSTK1;GSTM3;CBR1;GSTM2;GSTM1;GPX4;GRHPR;UGDH;NUDT7;ACOX2;DDAH1;GSTA4;IVD;GSTA1;PPT1;ACOT1;PLIN2;ALDOB;LGMN
Metabolism of Lipids	13	758	183	1188	0.111337	0.0223891	0.482299	CYB5B;CBR1;PON3;GPX4;ECI1;NUDT7;ACOX2;PPT1;ACOT1;PLIN2;CD36;DECR2;LGMN
Biological Oxidations	11	222	183	1188	0.321666	6.58482e-06	0.00113478	CYB5B;GSTK1;GSTM3;UGDH;GSTM2;GSTM1;ALDH2;GSTA4;GSTA1;GSTT1;BPNT1
Phase II - Conjugation of Compounds	9	111	183	1188	0.526362	8.36737e-07	0.000216297	GSTK1;GSTM3;UGDH;GSTM2;GSTM1;GSTA4;GSTA1;GSTT1;BPNT1
Fatty Acid Metabolism	9	176	183	1188	0.331967	3.61299e-05	0.00466978	CBR1;PON3;NUDT7;GPX4;ACOX2;ECI1;PPT1;ACOT1;DECR2
Asparagine N-linked Glycosylation	8	306	183	1188	0.16972	0.00731511	0.290916	PDIA3;LMAN1;GANAB;MLEC;TMED2;CALR;ASGR1;ASGR2
Glutathione Conjugation	7	37	183	1188	1.22818	3.90772e-08	2.02029e-05	GSTK1;GSTM3;GSTM2;GSTM1;GSTA4;GSTA1;GSTT1
N-glycan Trimming in the ER and Calnexin Calreticulin Cycle	4	35	183	1188	0.74192	0.000284506	0.0294179	PDIA3;GANAB;MLEC;CALR
Peroxisomal Protein Import	4	63	183	1188	0.412178	0.00265314	0.148563	GSTK1;NUDT7;ACOX2;DECR2
ER-Phagosome Pathway	4	80	183	1188	0.32459	0.00624849	0.269206	PDIA3;PSMD6;CD36;CALR

### Sheet: metabolomics
Pathways	total	expected	Counts	pvalue	Holm p	p.adjust	Metabolites
Arginine and Proline Metabolism	27	6.49	11	0.037	1	0.662
Beta-Alanine Metabolism	15	3.6	9	0.00277	0.271	0.156
Methionine Metabolism	23	5.53	9	0.0741	1	1
Valine, Leucine and Isoleucine Degradation	17	4.08	8	0.0302	1	0.662	glutamate;isoleucine;methylmalonate (MMA);leucine;valine;pyridoxal phosphate;pyridoxal;3-aminoisobutyrate
Vitamin B6 Metabolism	8	1.92	6	0.00319	0.309	0.156
Spermidine and Spermine Biosynthesis	9	2.16	5	0.0405	1	0.662
Phenylalanine and Tyrosine Metabolism	11	2.64	5	0.0976	1	1
Malate-Aspartate Shuttle	6	1.44	4	0.032	1	0.662	aspartate;malate	Glutamic acid; L-Aspartic acid; Malic acid; Pyridoxal 5'-phosphate
Homocysteine Degradation	5	1.2	3	0.0926	1	1

### Sheet: lipidomics
LipidClass	n	total_sig	total_bg	bg_count	p_value	LipidRatio
CER	3	65	193	11	1	0.0461538
DCER	1	65	193	8	0.683686	0.0153846
DG	19	65	193	19	2.01963e-12	0.292308
HCER	7	65	193	12	0.0150488	0.107692
LCER	4	65	193	10	0.283562	0.0615385
LPC	1	65	193	14	0.20125	0.0153846
MAG	1	65	193	11	0.299588	0.0153846
PC	2	65	193	15	0.367969	0.0307692
PE	3	65	193	16	0.767757	0.0461538
SM	4	65	193	12	0.50971	0.0615385
TG	20	65	193	21	7.77529e-12	0.307692
